# Cellular underpinnings of the selective vulnerability to tauopathic insults in Alzheimer’s disease

**DOI:** 10.1101/2023.07.06.548027

**Authors:** Justin Torok, Pedro D. Maia, Chaitali Anand, Ashish Raj

**Affiliations:** University of California, San Francisco, Department of Radiology, San Francisco, CA, 94143, United States; University of Texas at Arlington, Department of Mathematics, Arlington, TX, 76019, United States; University of California, San Francisco, Institute for Neurodegenerative Diseases, San Francisco, CA, 94143, United States

## Abstract

Neurodegenerative diseases such as Alzheimer’s disease (AD) exhibit pathological changes in the brain that proceed in a stereotyped and regionally specific fashion, but the cellular and molecular underpinnings of regional vulnerability are currently poorly understood. Recent work has identified certain subpopulations of neurons in a few focal regions of interest, such as the entorhinal cortex, that are selectively vulnerable to tau pathology in AD. However, the cellular underpinnings of regional susceptibility to tau pathology are currently unknown, primarily because whole-brain maps of a comprehensive collection of cell types have been inaccessible. Here, we deployed a recent cell-type mapping pipeline, Matrix Inversion and Subset Selection (MISS), to determine the brain-wide distributions of pan-hippocampal and neocortical neuronal and non-neuronal cells in the mouse using recently available single-cell RNA sequencing (scRNAseq) data. We then performed a robust set of analyses to identify general principles of cell-type-based selective vulnerability using these cell-type distributions, utilizing 5 transgenic mouse studies that quantified regional tau in 12 distinct PS19 mouse models. Using our approach, which constitutes the broadest exploration of whole-brain selective vulnerability to date, we were able to discover cell types and cell-type classes that conferred vulnerability and resilience to tau pathology. Hippocampal glutamatergic neurons as a whole were strongly positively associated with regional tau deposition, suggesting vulnerability, while cortical glutamatergic and GABAergic neurons were negatively associated. Among glia, we identified oligodendrocytes as the single-most strongly negatively associated cell type, whereas microglia were consistently positively correlated. Strikingly, we found that there was no association between the gene expression relationships between cell types and their vulnerability or resilience to tau pathology. When we looked at the explanatory power of cell types versus GWAS-identified AD risk genes, cell type distributions were consistently more predictive of end-timepoint tau pathology than regional gene expression. To understand the functional enrichment patterns of the genes that were markers of the identified vulnerable or resilient cell types, we performed gene ontology analysis. We found that the genes that are directly correlated to tau pathology are functionally distinct from those that constitutively embody the vulnerable cells. In short, we have demonstrated that regional cell-type composition is a compelling explanation for the selective vulnerability observed in tauopathic diseases at a whole-brain level and is distinct from that conferred by risk genes. These findings may have implications in identifying cell-type-based therapeutic targets.
