## Supplementary material for "Cellular underpinnings of the selective vulnerability to tauopathic insults in Alzheimer’s disease": Tables S8-11

### Sheet: vuln
2900026A02Rik
4833420G17Rik
A830018L16Rik
Adra1d
Akap13
Ap2s1
Aph1a
Arf1
Arhgap17
Arhgap39
Arid1b
Arpc1a
Atp6v1a
Atp9b
B3galt2
B4galt3
Bcl6
Bdnf
Btg3
Cacng8
Camkk1
Car4
Cckar
Ccnl2
Ccr1
Cct2
Cdc25b
Cdh11
Celsr3
Chd2
Chl1
Chrd
Chrna7
Clstn2
Cnih2
Cnnm2
Cort
Cpne6
Cpne8
Cpt1c
Cr1l
Creg2
Crim1
Crispld1
Crtac1
Crym
Cttn
Cwc25
Cyfip1
D11Wsu47e
Dab1
Dag1
Dapk1
Dbn1
Dcn
Ddn
Depdc7
Dhx40
Dlg2
Dnaja4
Dnttip1
Doc2g
Dscaml1
Dusp4
Dyrk1a
Echdc2
Eef1b2
Efna3
Ehd3
Eid1
Elmo2
Epha6
Epha7
Ephx2
Eps8
Ern2
Erp29
Exoc6
Exosc8
Eya1
F2rl1
Fam135b
Fam136a
Fam167a
Fam84a
Fbxl5
Fh1
Foxg1
Fyn
Gabra5
Gabrb3
Gmppa
Gpd2
Gpr161
Gpr89
Gprin1
Gpt2
Gpx2
Grin2a
Grip1
Gstm4
Hebp1
Hint1
Hook3
Hspa12a
Htr3a
Id3
Ilf3
Iqgap2
Irs2
Kcnj6
Kcnn2
Kctd12
Kctd4
Kctd6
Khdrbs3
Krt73
Lancl1
Ldlrap1
Lgi1
Lrrn2
Lrrn3
Lrrtm1
Ltbp4
Lztr1
Mas1
Miat
Mlx
Mras
Mtfp1
Mup2
Mvp
Mylip
Myo5b
Ncor1
Nde1
Nfib
Nfix
Nfs1
Ngf
Npr3
Npy1r
Nr3c2
Nr4a3
Nrp1
Nt5dc3
Ntrk3
Nudt21
Ogfod1
Olfml2b
Opcml
P2rx3
Pak3
Palmd
Papola
Park7
Parp8
Pcdh1
Pcdh20
Pcdhb9
Pcdhga5
Pck2
Pcsk5
Pea15a
Phf6
Phyhip
Pip5k1b
Pla2g12a
Plekhg5
Ppm1g
Ppp1r17
Ppp3r1
Ppp4r2
Prkag2
Prkca
Prkcsh
Prkdc
Psd3
Psg16
Psrc1
Rab6a
Rap2a
Rapgef5
Rasgrf1
Rdh14
Rnasek
Rpl15
Rps15a
Rps19
Rps21
Rtn4r
Rtn4rl1
Sar1a
Scn3b
Scrg1
Serinc1
Serpinb6a
Sez6l
Sgcd
Sh3rf1
Sidt1
Siglece
Slc16a2
Slc1a1
Slc27a1
Slc2a6
Slc35c2
Slc36a2
Slc50a1
Slc7a14
Slc8a1
Slc9a2
Slit1
Slit3
Slx1b
Snca
Snd1
Sorbs1
Sp3
Sphkap
Spns2
Sprn
Srgap3
Srp14
Ssrp1
Sstr4
Ssx2ip
St6galnac3
St6galnac5
St6galnac6
Stard5
Stc2
Stim2
Stoml1
Syn2
Syncrip
Syt17
Tbc1d14
Tcf4
Tdg
Tfam
Tff1
Thbs3
Tle1
Tmeff2
Tmem150c
Tmem175
Tmem200a
Tmem74
Tnfaip8l3
Tnfrsf21
Tomm34
Tpr
Trp53bp1
Trpc4
Uba6
Ube2b
Ube2g2
Ube2k
Ufc1
Uqcr11
Uqcrc2
Usp20
Vldlr
Vstm2a
Wnt5a
Yipf1
Yjefn3
Zbtb16
Zbtb20
Zdhhc23
Zeb2
Zfand3
Zfp189
Zfp260
Zfpm2
Zmynd11

### Sheet: res
9330182L06Rik
Abat
Acvrl1
Adamts4
Ampd3
Aspa
Cacna2d2
Cdr2
Ckm
Cldn11
Cnp
Csrp1
Cyp27a1
Dach1
Ddr1
Dnm3
Elmo1
Ephb1
Eps15l1
Esrra
Esrrg
Fa2h
Fam184b
Foxp2
Galm
Gatm
Gpr37
Gpr6
Hcn2
Hhip
Hsdl2
Ier3
Insrr
Itga3
Itgb1bp1
Kazn
Kctd9
Klhl36
Klhl4
Klk6
Lhx1
Lhx8
Lpin1
Map2k6
Meis1
Meis2
Mme
Msi2
Nacc2
Ngfr
Nrg1
Ntrk1
Osbpl9
Pacs2
Pbx3
Pcsk6
Pde1c
Pde7b
Penk
Pkd2l1
Pla2g16
Plcb4
Plekhb1
Plp1
Pmp22
Pptc7
Qdpr
Rarb
Rasgrp2
Rcan2
Rec8
Rgs8
S100a16
S100b
Sap30l
Scn4b
Sebox
Serpinb1c
Sgpp2
Slc10a4
Slc18a3
Slc32a1
Slc5a7
Slc6a9
Spp1
Srgap1
Steap2
Sun2
Sv2c
Tacr1
Tacr3
Tbc1d8
Th
Tm7sf3
Tmem163
Tmprss5
Tnni1
Ufsp1
Unc5b
Zfp521

### Sheet: ctvuln
AF529169
Acan
Acvr1c
Adam19
Adamts17
Adamtsl2
Akr1c18
Aldh1a2
Amigo2
Ankrd54
Ano2
Arap2
Arg2
Arhgap12
Arhgap17
Arid5a
Arsj
Asb11
Asgr1
Atp10b
Atp11c
B4galnt3
Baiap3
Bche
Bid
Bmp7
Bnc2
Btbd11
Btg3
C130060K24Rik
C1qa
C1ql2
Cbln2
Ccdc88c
Cck
Ccr1
Cebpd
Chat
Chrna5
Cidea
Cntnap4
Col27a1
Col4a6
Col6a2
Col9a2
Copz2
Crh
Crhr2
Crispld1
Ctss
Cyb5r1
Cyp26b1
Cyp7b1
Cysltr1
Dach2
Dchs1
Depdc7
Deptor
Dio3
Dkk3
Dlx1
Doc2b
Dsel
Dusp4
Ebf4
Eepd1
Elfn1
Elk1
Ephb1
F13a1
Fam180a
Fam184b
Fat4
Fbln1
Fbn2
Fcrls
Fibcd1
Foxp2
Foxred2
Frat2
Fstl5
Fzd1
Galnt13
Galntl6
Gjb2
Glra1
Glra3
Gpc3
Gpc4
Gpd1
Gpr139
Gpr161
Grem2
Grm8
Grp
Hapln1
Hc
Hcrtr2
Hpse
Htr1b
Htr2c
Htr4
Ifit2
Ifit3
Igfbp3
Igfbp5
Igfbp6
Igsf11
Igsf3
Ikzf1
Il10ra
Il13ra1
Il16
Il17rd
Irs4
Itga11
Iyd
Kcnh8
Kctd4
Klhl1
Klk8
Lct
Lhx9
Lmo1
Lnx2
Lrrc55
Ly6g6e
Lyst
Lyve1
Lzic
Magel2
Map3k15
Mchr1
Mcm3ap
Mgat5b
Mlec
Mrc1
Mri1
Msto1
Mylk3
N4bp2
Nfkbie
Ngb
Ngf
Nkx2-1
Nos1
Nos1ap
Nov
Nova1
Ntf3
Nxph3
Ogn
Olfml2b
Orai2
Osbpl10
P2rx5
P2ry6
Pamr1
Parvg
Pcsk5
Pcyt1b
Pde11a
Pde9a
Pdyn
Penk
Phactr2
Pirt
Pitpnm2
Pkp2
Plcd3
Plch2
Pld5
Plekhg5
Plk5
Pnoc
Pola1
Pou6f2
Ppp4r4
Pqlc1
Prlr
Prox1
Prph
Prss35
Psrc1
Ptger4
Pthlh
Ptpdc1
Ptpn18
Ptpru
Rara
Rasd1
Rasgef1b
Rbp4
Rgs14
Rgs8
Rprm
Rxfp1
Rxfp3
Samsn1
Satb2
Scn5a
Sema3e
Sema6c
Serpina3n
Serpinf1
Sertad4
Sgk3
Siglech
Sipa1l2
Slc13a3
Slc17a6
Slc19a2
Slc29a4
Slc35a3
Slc35c2
Slc35d3
Slc9a2
Sned1
Snx31
Socs6
Sostdc1
Spink8
St3gal1
St8sia6
Stard5
Stc1
Stc2
Steap3
Stk38l
Stra6
Stxbp2
Sv2c
Syt10
Syt17
Tac2
Tacr3
Tbc1d8
Tbl3
Tbr1
Thpo
Tiam2
Tle3
Tle4
Tmem178
Tnfaip3
Tnip2
Tnnt1
Tpbg
Trem2
Tshz3
Ttn
Uck1
Unc5d
Vamp1
Vdr
Vip
Vwa3a
Wdr31
Wfs1
Wif1
Wnt6
Wnt7a
Zbtb48
Zfpm2

### Sheet: ctres
2610028E06Rik
Acvr1c
Adamts15
Adamts16
Adamts19
Adamts8
Adamtsl2
Adamtsl5
Adssl1
Ankrd54
Arl4d
Aurka
Baz1a
Cd24a
Cdc42ep1
Cdca7
Cdh4
Cenpf
Chrna9
Cish
Col9a1
Col9a3
Cr1l
Creb3l1
Cth
Dach1
Dact2
Dclk3
Egr2
F2r
Fam189a2
Fezf2
Fgd3
Fndc3b
Fst
Gabrq
Galm
Galnt10
Galr1
Gpnmb
Gsta4
Hcrtr1
Il11ra1
Isoc1
Kcng4
Kcnj5
Kctd9
Kifc5b
Lgr5
Lhx1
Lhx5
Lrrc1
Lypd1
Maob
Mapk13
Myl4
Myt1
Nde1
Nhlh2
Nog
Nr2f6
Nxph4
Ostn
Otof
Pappa
Park7
Pcsk6
Pir
Plekha7
Podn
Pot1b
Psmb2
Pvalb
Reln
Relt
Rnf122
Rnf152
Rnh1
Rwdd2a
Rxfp2
Sall3
Sfrp1
Sfrp2
Slc17a8
Slc31a2
Slc4a2
Slc6a3
Slc7a3
Stard5
Tacc3
Th
Thbs2
Tmem159
Tmem215
Tnmd
Traip
Trh
Trhr
Trp73
Tsen34
Uap1
Ufsp1
Vipr2
Wnt3
